# Unifying the genetic landscape of common and rare diseases via latent neighborhoods

**DOI:** 10.64898/2026.01.27.701945

**Authors:** Diederik S. Laman Trip, Ellen Aarts, Gudmundur Magnusson, Dennis Gankin, Inigo Barrio-Hernandez, Pedro Beltrao

## Abstract

Resolving disease mechanisms and identifying safer drug targets remains challenging due to difficulties in integrating inconsistent sources of genetic evidence. Here, we developed a deep-learning (DL) method for obtaining latent representations of human diseases and other terms by coupling a variational autoencoder (VAE) to network embeddings from graph representation learning on a protein interaction network. We apply this approach to map the landscape of human disease, by systematically integrating evidence for ∼42,000 traits and terms from sources such as clinical reports (ClinVar), genome-wide association studies (GWAS), mouse phenotypes and gene ontology. Similar diseases share their latent neighborhoods with the sources of evidence highlighting different aspects of the same cell biology for its role in disease. By decoding latent neighborhoods, we unify the sources of evidence and integrate across diseases to prioritize genes for common and rare diseases. Through examples for diabetes, hearing loss, and familial long QT syndrome, we illustrate how the methodology can be applied to develop hypotheses for disease mechanisms and to propose experimental models, measurements, targets and potential drugs that may improve diagnosis and treatments.
