## Supplementary material for "Unifying the genetic landscape of common and rare diseases via latent neighborhoods": supplementary_tables_information.xlsx

### Sheet: Sheet1
Supplementary Table	Description of columns
Table S1 (related to Fig. 2d)
classId	identifier for class of traits/diseases in ontology tree
nr_descendants	number of automatically ocunted descendants in tree
className	name linked to identifier
broad_category	assigned broad category of traits and terms
Table S2 (related to Fig. 2d)
diseaseId	identifier for trait or term
traitId	identifiers for trait or term in ontology trees
annotationId	broad categories assigned to identifier
sourceId	source of evidence for trait or term
Table S3 (related to Fig. 2g)
traitId	identifier of trait/term in dendrogram
jac_idx	jaccard index of genes linked to trait/term with genes linked to the aggregated diabetes terms
fisher_stat	one-sided Fisher test odds ratio for enrichment of linked genes
fisher_pval	one-sided Fisher test p-value
fisher_log10p	Fisher test -log10 p-values
jac_max	maximum jaccard index of genes linked to trait/term with genes linked to any of the diabetes terms
sourceId	source of evidence for trait/term
fisher_sel	if trait/term would have been selected based on enrichment with genes linked to the aggregated diabetes terms
jac_sel_agg	if trait/term would have been selected based on jaccard index with genes linked to the aggregated diabetes terms
jac_sel_max	if trait/term would have been selected based on jaccard index with genes linked to any of the diabetes terms
starting_trait	if trait/term was one of the aggregated diabetes terms
latent_sel	if trait/term was selected based on latent distance to aggregated diabetes terms
Table S4 (related to Fig. 3a)
gene	Ensembl stable gene identifiers for proteins in the interaction network
cluster	identifier for the assigned protein module
Table S5 (related to Fig. 3a)
diseaseIdx	identifier of trait or term with source of evidence
moduleId	identifier of module
gene_overlap	overlap in trait-linked genes with protein module
gsea_pval	p-value for GSEA test
gsea_pval_adj	adjusted p-value for GSEA test
associated	if module is associated with trait or term from source of evidence
sourceId	source of eivdence for trait or term
traitId	identifier of trait or term
Table S6 (related to Fig. 3e)
clusterId	identifier for disease cluster
diseaseId	identifiers of ClinVar traits in sub-cluster of dendrogram
moduleId	identifiers of protein modules that are enriched with associations to traits in the sub-cluster
diseaseName	names of ClinVar traits in sub-cluster
clusterAnnot	annotation of sub-cluster based on enrichment with traits from the broad categories
Table S7 (related to Fig. 3e)
moduleId	identifier of protein modules
termId	identifier of GO term
fisher_stat	one-sided Fisher test odds ratio for enrichment of protein module with genes from GO term
fisher_pval	one-sided Fisher test p-value
jac_idx	jaccard index of genes linked to protein module and GO term
term_name	name of GO term
fisher_pval_adj	BH-adjusted p-values from Fisher test
fisher_log10_pval_adj	-log10 BH-adjusted p-values
Table S8 (related to Fig. 3h)
geneId	Ensembl gene identifier of proteins in stereocilia module
scores_ClinVar	network embedding score for SNHL from ClinVar
scores_GWAS	network embedding score for SNHL from GWAS
gene_symbol	HGNC gene symbol
SNHL_ClinVar	if gene is confidently linked to SNHL through ClinVar
SNHL_GWAS	if gene is confidently linked to SNHL through GWAS
cluster_evd_count	count of traits in cluster of hearing disorders confidently associated to the gene
mouse_pheno	if gene is linked to SNHL through mouse knockout phenotypes
actin-interacting	if gene is annotated as actin-interaction
hair-bundle links	if gene is annotated as part of hair-bundle links
hair-bundle rootlets	if gene is annotated as part of hair-bundle rootlets
tectorial membrane	if gene is annotated as part of the tectorial membrane
connexin and chloride transport	if gene is annotated as involved with connexin and chloride transport
avg_score	average network embedding score for gene (node size)
score_bias	network embedding score bias for gene (node color)
Table S9 (related to Fig. 4e)
geneId	gene identifier of proteins prioritized for fLQTS
ranks-mouse_pheno	rank from network embedding scores of nearest mouse phenotype neighbors for fLQTS
ranks-eva	rank from network embedding scores of nearest ClinVar neighbors for fLQTS
ranks-ot_genetics_portal	rank from network embedding scores of nearest GWAS neighbors for fLQTS
ranks-go_term	rank from network embedding scores of nearest GO term neighbors for fLQTS
scores-mouse_pheno	network embedding scores of nearest mouse phenotype neighbors for fLQTS
scores-eva	network embedding scores of nearest ClinVar neighbors for fLQTS
scores-ot_genetics_portal	network embedding scores of nearest GWAS neighbors for fLQTS
scores-go_term	network embedding scores of nearest GO term neighbors for fLQTS
scores-eva-MONDO_0019171	network embedding scores of ClinVar-fLQTS
gene_name	HGNC gene symbol
neighbors	rank from average of predicted scores of nearest neighbors from all sources of evidence
flqts_clinvar	rank from network embedding scores of fLQTS from ClinVar
dis_gene	if gene is confidently linked to fLQTS through ClinVar
heart_specific	if gene is heart-specifically expressed (z-score >= 2 for heart and among top 5% expression)
intact_with_dis_genes	number of confident protein interactions (score >=0.95) with ClinVar-fLQTS disease genes
mouse_knockout	if gene is linked to the QT interval through mouse knockout phenotypes
conf_link_QT	if gene is confidently linked to any of the 9 QT interval traits
weak_link_QT	if gene has weaker evidence linking it to any of the 9 QT interval traits
Table S10 (related to Fig. 4)
diseaseId	identifier for trait/disease with prioritized genes
diseaseName	disease name from identifier
auc-eva	AUROC for recovering confidently-linked genes from ClinVar using predicted scores from nearest ClinVar neighbors
auc-go_term	AUROC for recovering confidently-linked genes from ClinVar using predicted scores from nearest GO term neighbors
auc-gwas	AUROC for recovering confidently-linked genes from ClinVar using predicted scores from nearest GWAS neighbors
auc-mouse_pheno	AUROC for recovering confidently-linked genes from ClinVar using predicted scores from nearest mouse phenotype neighbors
neighbors-eva	set of nearest neighbors from ClinVar
neighbors-go_term	set of nearest neighbors from GO terms
neighbors-gwas	set of nearest neighbors from GWAS
neighbors-mouse_pheno	set of nearest neighbors from mouse phenotypes
neighbor_names-eva	names of nearest neighbors from ClinVar
neighbor_names-go_term	names of nearest neighbors from GO terms
neighbor_names-gwas	names of nearest neighbors from GWAS
neighbor_names-mouse_pheno	names of nearest neighbors from mouse phenotypes
pr-eva	average precision-recall for recovering confidently-linked genes from ClinVar using predicted scores from nearest ClinVar neighbors
pr-go_term	average precision-recall for recovering confidently-linked genes from ClinVar using predicted scores from nearest GO term neighbors
pr-gwas	average precision-recall for recovering confidently-linked genes from ClinVar using predicted scores from nearest GWAS neighbors
pr-mouse_pheno	average precision-recall for recovering confidently-linked genes from ClinVar using predicted scores from nearest mouse phenotype neighbors
neighbor_dist-eva	average distance of nearest neighbors from ClinVar
neighbor_dist-go_term	average distance of nearest neighbors from GO terms
neighbor_dist-gwas	average distance of nearest neighbors from GWAS
neighbor_dist-mouse_pheno	average distance of nearest neighbors from mouse phenotypes
nr_related_neighbors-eva	number of nearest neighbors from ClinVar that share annotation with the respective trait
nr_related_neighbors-gwas	number of nearest neighbors from GWAS that share annotation with the respective trait
stat	one-sided Fisher test odds ratio for enrichment of prioritized genes with weaker variants for the trait
pval	one-sided Fisher test p-value
pval_adj	BH-adjusted p-values from Fisher test
Table S11 & S12 (related to Fig. 4)
diseaseId	identifier for trait/disease with prioritized genes
diseaseName	disease name from identifier
targetId	prioritized gene for disease
symbol	HGNC gene symbol
uniprotId	UniprotID for gene
rank_self	rank for the gene from network embedding scores for the ClinVar disease
rank_eva_neighbors	rank for the gene using predicted scores from nearest ClinVar neighbors
rank_gwas_neighbors	rank for the gene using predicted scores from nearest GWAS neighbors
rank_mouse_neighbors	rank for the gene using predicted scores from nearest mouse phenotype neighbors
rank_GO_neighbors	rank for the gene using predicted scores from nearest GO term neighbors
dis_gene	if gene is already confidently linked to the disease
nr_intact_w_dis_genes	number of confident protein interactions of gene with other genes that are confidently-linked to the disease
linked_weak_variants	variants associated to the gene that have weaker evidence for being causally linked to the trait (Open Targets score < 0.5 and >0.25)
n2v_self	network embedding score for the gene through the ClinVar disease
n2v_neighbors	average network embedding score for the gene using the nearest neighbors from the other sources of evidence
