## Supplementary material for "Unifying the genetic landscape of common and rare diseases via latent neighborhoods": TableS1_fig2d_systematic_term_annotations_GO_MP_EFO_parents.csv

classId	nr_descendants	className	broad_category
MONDO_0045024	2897	cancer or benign tumor	neoplasm
EFO_0005803	2070	hematologic disease	hematopoietic
EFO_0000540	1541	immune system disease	immune
EFO_0009676	3987	musculoskeletal system disease	muscoskeletal
EFO_0002461	2603	skeletal system disease	skeletal;muscoskeletal
EFO_0009431	331	intestinal disease	gastrointestinal
EFO_0005741	209	infectious disease	immune
EFO_0010285	1639	integumentary system disease	integument
EFO_0000684	454	respiratory system disease	respiratory system
EFO_0000319	1538	cardiovascular disease	cardiovascular
EFO_0003777	949	heart disease	heart;cardiovascular
EFO_0000618	5684	nervous system disease	nervous system
EFO_0001379	1748	endocrine system disease	endocrine
EFO_0000589	4307	metabolic disease	metabolism
EFO_0000512	1041	reproductive system disease	reproductive system
EFO_0004264	596	vascular disease	vasculature;cardiovascular
MONDO_0002025	1377	psychiatric disorder	behavior/neurological
EFO_0009690	849	urinary system disease	renal/urinary system
MONDO_0024458	2027	disorder of visual system	visual
EFO_0002970	917	muscular disease	musculature;muscoskeletal
MONDO_0044991	46	upper digestive tract disorder	gastrointestinal
MONDO_0021669	40	post-infectious disorder	immune
EFO_0003863	68	urogenital neoplasm	neoplasm
MONDO_0044970	433	mitochondrial disease	mitochondrial;metabolism
MONDO_0021187	50	hyperlipidemia	lipids;metabolism
MONDO_0037748	36	hyperlipoproteinemia	lipids;metabolism
MONDO_0019052	3124	inborn errors of metabolism	metabolism
Orphanet_79200	179	Disorder of energy metabolism	mitochondrial;metabolism
MONDO_0037871	450	amino acid metabolism disease	amino acid;metabolism
Orphanet_79161	118	Disorder of carbohydrate metabolism	carbohydrate;metabolism
Orphanet_309005	60	Disorder of lipid metabolism	lipids;metabolism
Orphanet_79224	126	Disorder of purine or pyrimidine metabolism	purine or pyrimidine;metabolism
MONDO_0021179	92	proteostasis deficiencies	protein;metabolism
MONDO_0037792	454	carbohydrate metabolism disease	carbohydrate;metabolism
MONDO_0037829	47	purine metabolism disease	purine or pyrimidine;metabolism
MONDO_0024322	272	disorder of glycosylation	glycosylation;metabolism
EFO_1000727	60	lipodystrophy	lipids;metabolism
MONDO_0017773	18	hypoalphalipoproteinemia	lipids;metabolism
MONDO_0037937	21	pyrimidine metabolism disease	purine or pyrimidine;metabolism
Orphanet_91088	11	Other metabolic disease	metabolism
EFO_0004298	105	cardiovascular measurement	cardiovascular
EFO_0003892	13	pulmonary function measurement	respiratory system
EFO_0004512	34	bone measurement	skeletal;muscoskeletal
EFO_0004503	113	hematological measurement	hematopoietic
EFO_0006841	14	respiratory disease biomarker	respiratory system
EFO_0004872	22	inflammatory biomarker measurement	immune
EFO_0004747	415	protein measurement	protein;metabolism
EFO_0005105	270	lipid or lipoprotein measurement	lipids;metabolism
EFO_0006843	14	infectious disease biomarker	immune
EFO_0005127	10	cancer biomarker measurement	neoplasm
EFO_0004730	39	hormone measurement	endocrine
EFO_0004731	27	eye measurement	visual
EFO_0005134	29	amino acid measurement	amino acid;metabolism
EFO_0006848	66	mental or behavioural disorder biomarker	behavior/neurological
Orphanet_68336	286	Rare genetic tumor	neoplasm
MONDO_0100118	961	hereditary skin disorder	integument
MONDO_0015356	312	hereditary neoplastic syndrome	neoplasm
MONDO_0100545	3767	hereditary neurological disease	behavior/neurological
MONDO_0019019	61	osteogenesis imperfecta	skeletal;muscoskeletal
MONDO_0018230	1064	skeletal dysplasia	skeletal;muscoskeletal
MONDO_0100191	350	inherited kidney disorder	renal/urinary system
MONDO_0037940	112	inherited auditory system disease	hearing
EFO_0005269	75	congenital heart malformation	heart;cardiovascular
MONDO_0005129	54	cataract	visual
MONDO_0019050	111	inherited hemoglobinopathy	hematopoietic
Orphanet_98054	143	Rare genetic cardiac disease	heart;cardiovascular
Orphanet_158300	628	Rare genetic hematologic disease	hematopoietic
Orphanet_71859	1691	Rare genetic neurological disorder	behavior/neurological
MONDO_0003689	95	familial hemolytic anemia	hematopoietic
MONDO_0000009	52	inherited bleeding disorder, platelet-type	hematopoietic
MONDO_0021181	170	inherited blood coagulation disorder	hematopoietic
Orphanet_183530	1263	Rare genetic developmental defect during embryogenesis	development
MONDO_0021094	499	immunodeficiency disease	immune
Orphanet_156638	244	Rare genetic endocrine disease	endocrine
Orphanet_101435	634	Rare genetic eye disease	visual
MONDO_0015547	339	hereditary dementia	behavior/neurological
Orphanet_68346	294	Rare genetic skin disease	integument
MONDO_0009453	397	immune deficiency disease	immune
Orphanet_183524	393	Rare genetic bone disease	skeletal;muscoskeletal
Orphanet_156601	82	Rare genetic hepatic disease	liver/biliary system
MONDO_0100547	523	cardiogenetic disease	heart;cardiovascular
MONDO_0700223	634	hereditary skeletal muscle disorder	musculature;muscoskeletal
Orphanet_96210	132	Rare genetic deafness	hearing
EFO_0000279	107	azoospermia	reproductive system
MONDO_0100241	67	inherited thrombocytopenia	hematopoietic
MONDO_0021003	87	polydactyly	skeletal
MONDO_0021002	64	syndactyly	skeletal
Orphanet_98056	153	Rare genetic renal disease	renal/urinary system
Orphanet_165652	85	Rare genetic gastroenterological disease	gastrointestinal
Orphanet_399980	96	Rare genetic male infertility	reproductive system
MONDO_0018555	98	hypogonadotropic hypogonadism	reproductive system
MONDO_0019852	56	inherited primary ovarian failure	reproductive system
MONDO_0016624	54	inherited deficiency anemia	hematopoietic
Orphanet_156619	50	Rare genetic urogenital disease	renal/urinary system
MONDO_0045011	167	keratinization disease	integument
EFO_0005541	684	bone development disease	skeletal;muscoskeletal
MONDO_0024239	203	congenital anomaly of cardiovascular system	cardiovascular
MONDO_0019755	1938	developmental defect during embryogenesis	development
EFO_0010282	1321	gastrointestinal disease	gastrointestinal
EFO_0009608	49	stomach disease	gastrointestinal
EFO_0010284	359	hepatobiliary disease	liver/biliary system
MONDO_0002406	95	dermatitis	immune
EFO_1001991	14	pneumonitis	immune
EFO_0005856	38	arthritis	immune
EFO_0006803	24	vasculitis	immune
EFO_1001463	11	gastroenteritis	immune
EFO_0000278	12	pancreatitis	immune
EFO_0000783	22	myositis	immune
MONDO_0004126	13	thyroiditis	immune
EFO_1002050	44	nephritis	immune
MONDO_0004789	14	cholangitis	immune
EFO_1001231	23	uveitis	immune
MONDO_0002260	10	hidradenitis	immune
MONDO_0021945	122	hearing disorder	hearing
MONDO_0024757	117	cardiovascular neoplasm	cardiovascular
MONDO_0021581	256	connective tissue neoplasm
MONDO_0000654	45	benign connective and soft tissue neoplasm
MONDO_0004603	51	collagenopathy
MONDO_0005041	34	glaucoma	visual
MONDO_0004892	10	refractive error	visual
MONDO_0004884	213	eye degenerative disorder	visual
MONDO_0002661	70	uveal disorder	visual
MONDO_0001476	27	colefoma	visual
MONDO_0020249	49	hereditary optic neuropathy	visual
MONDO_0016764	19	isolated anophthalmia-microphthalmia syndrome	visual
MONDO_0015776	14	rhizomelic chondrodysplasia punctata	visual
MONDO_0018116	16	galactosemia	visual
MONDO_0018149	10	GM1 gangliosidosis	visual
MONDO_0018150	15	Gaucher disease	visual
MONDO_0002259	418	gonadal disorder	endocrine
MONDO_0000569	25	autoimmune disorder of endocrine system	endocrine
MONDO_0015126	45	polyendocrinopathy	endocrine
MONDO_0019402	15	beta thalassemia	endocrine
MONDO_0015514	235	hereditary endocrine growth disease	endocrine
MONDO_0015127	119	pituitary deficiency	endocrine
MONDO_0800466	16	disorder of GNAS inactivation	endocrine
MONDO_0019155	11	Leydig cell hypoplasia	endocrine
MONDO_0002334	363	hematopoietic and lymphoid system neoplasm	hematopoietic
MONDO_0004805	267	leukocyte disorder	hematopoietic
MONDO_0003225	156	bone marrow disorder	hematopoietic
MONDO_0002245	137	blood platelet disease	hematopoietic
MONDO_0002280	430	anemia	hematopoietic
MONDO_0044347	128	erythrocyte disorder	hematopoietic
MONDO_0002243	160	hemorrhagic disease	hematopoietic
MONDO_0009332	157	congenital hematological disorder	hematopoietic
MONDO_0044986	163	lymphoid system disorder	immune
MONDO_0000621	105	immune system cancer	immune
MONDO_0016168	13	cryopyrin-associated periodic syndrome	immune
MONDO_0043768	10	thrombocytopenic purpura	immune
MONDO_0024355	18	respiratory tract infectious disorder	immune
MONDO_0020010	41	infectious disorder of the nervous system	immune
MONDO_0000653	109	integumentary system cancer	integument
MONDO_0002917	113	disorder of pilosebaceous unit	integument
MONDO_0000652	69	integumentary system benign neoplasm	integument
MONDO_0024481	77	skin appendage disorder	integument
MONDO_0019296	21	subcutaneous tissue disorder	integument
MONDO_0002884	15	nail disorder	integument
MONDO_0016175	39	cutis laxa	integument
MONDO_0044992	14	mouth mucosa disorder
MONDO_0000637	125	musculoskeletal system cancer	muscoskeletal
MONDO_0003939	1097	muscle tissue disorder	musculature;muscoskeletal
MONDO_0000589	44	autoimmune disorder of musculoskeletal system	muscoskeletal
MONDO_0000636	61	musculoskeletal system benign neoplasm	muscoskeletal
MONDO_0021248	366	nervous system neoplasm	nervous system
MONDO_0042983	37	neurocutaneous syndrome	nervous system
MONDO_0043218	181	neurovascular disorder	nervous system
MONDO_0024417	453	perceptual disorders	nervous system
MONDO_0002977	24	autoimmune disorder of the nervous system	nervous system
MONDO_0003569	105	cranial nerve neuropathy	nervous system
MONDO_0700057	43	neurological pain disorder	nervous system
MONDO_0016122	18	periodic paralysis	nervous system
MONDO_0002320	651	congenital nervous system disorder	nervous system
MONDO_0020022	137	central nervous system malformation	nervous system
MONDO_0100308	308	atactic disorder	nervous system
MONDO_0016139	285	qualitative or quantitative protein defects in neuromuscular diseases	nervous system
MONDO_0004867	63	upper respiratory tract disorder	respiratory system
MONDO_0000376	51	respiratory system cancer	respiratory system
MONDO_0020592	19	disorder of pharynx	respiratory system
MONDO_0016575	19	primary ciliary dyskinesia	respiratory system
MONDO_0020001	53	respiratory or thoracic malformation	respiratory system
MONDO_0024647	22	urolithiasis	renal/urinary system
MONDO_0021066	173	urinary system neoplasm	renal/urinary system
MONDO_0001926	16	ureteral disorder	renal/urinary system
HP_0002715	66	Abnormality of the immune system	immune
HP_0001574	88	Abnormality of the integument	integument
HP_0001626	136	Abnormality of the cardiovascular system	cardiovascular
HP_0002597	66	Abnormality of the vasculature	vasculature;cardiovascular
HP_0001939	122	Abnormality of metabolism/homeostasis	metabolism
HP_0001871	197	Abnormality of blood and blood-forming tissues	hematopoietic
HP_0025031	109	Abnormality of the digestive system	gastrointestinal
HP_0000478	106	Abnormality of the eye	visual
HP_0000707	258	Abnormality of the nervous system	nervous system
HP_0000924	174	Abnormality of the skeletal system	skeletal;muscoskeletal
HP_0002086	36	Abnormality of the respiratory system	respiratory system
HP_0001627	26	Abnormal heart morphology	heart;cardiovascular
HP_0001507	35	Growth abnormality	development
HP_0000598	27	Abnormality of the ear	hearing
HP_0001197	10	Abnormality of prenatal development or birth	development
HP_0040064	96	Abnormality of limbs	skeletal
HP_0000818	19	Abnormality of the endocrine system	endocrine
HP_0003011	72	Abnormality of the musculature	musculature;muscoskeletal
HP_0003110	26	Abnormality of urine homeostasis	renal/urinary system
HP_0000079	66	Abnormality of the urinary system	renal/urinary system
HP_0000078	21	Abnormality of the genital system	reproductive system
MP:0005378	623	growth/size/body region phenotype	development
MP:0005377	425	hearing/vestibular/ear phenotype	hearing
MP:0010771	469	integument phenotype	integument
MP:0005390	1100	skeleton phenotype	skeletal;muscoskeletal
MP:0003631	1385	nervous system phenotype	nervous system
MP:0005388	392	respiratory system phenotype	respiratory system
MP:0005381	479	digestive/alimentary phenotype	gastrointestinal
MP:0005397	791	hematopoietic system phenotype	hematopoietic
MP:0005387	1127	immune system phenotype	immune
MP:0005376	1102	homeostasis/metabolism phenotype	metabolism
MP:0005385	964	cardiovascular system phenotype	cardiovascular
MP:0005389	660	reproductive system phenotype	reproductive system
MP:0005386	415	behavior/neurological phenotype	behavior/neurological
MP:0005369	357	muscle phenotype	musculature;muscoskeletal
MP:0031170	46	abnormal vasculature physiology	vasculature;cardiovascular
MP:0000266	349	abnormal heart morphology	heart;cardiovascular
MP:0010630	64	abnormal cardiac muscle tissue morphology	heart;cardiovascular
MP:0005367	479	renal/urinary system phenotype	renal/urinary system
MP:0005370	151	liver/biliary system phenotype	liver/biliary system
MP:0005371	256	limbs/digits/tail phenotype	skeletal
MP:0005391	489	vision/eye phenotype	visual
MP:0005379	836	endocrine/exocrine gland phenotype	endocrine
MP:0002006	199	neoplasm	neoplasm
MP:0005380	503	embryo phenotype	development
MP:0004085	17	abnormal heartbeat	heart;cardiovascular
MP:0003137	44	abnormal impulse conducting system conduction	heart;cardiovascular
MP:0011926	13	abnormal heart valve physiology	heart;cardiovascular
GO:0003824	2205	catalytic activity	catalytic activity
GO:0005215	447	transporter activity	transport
GO:0098798	33	mitochondrial protein-containing complex	mitochondrial;metabolism
GO:1990351	43	transporter complex	transport
GO:0019814	15	immunoglobulin complex	immune
GO:0051179	975	localization	localization
GO:0022414	193	reproductive process	reproductive system
GO:0032502	1392	developmental process	development
GO:0002376	325	immune system process	immune
GO:0006955	50	immune response	immune
GO:0022600	18	digestive system process	gastrointestinal
GO:0050877	62	nervous system process	nervous system
GO:0003013	33	circulatory system process	vasculature;cardiovascular
GO:0050886	10	endocrine process	endocrine
GO:0003014	30	renal system process	renal/urinary system
GO:0003012	36	muscle system process	musculature;muscoskeletal
GO:0008152	1876	metabolic process	metabolism
GO:0051641	304	cellular localization	localization
GO:0016192	92	vesicle-mediated transport	transport
GO:0048869	458	cellular developmental process	development
GO:0055085	191	transmembrane transport	transport
GO:0043170	705	macromolecule metabolic process	macromolec;metabolism
GO:0044238	1393	primary metabolic process	metabolism
GO:0006575	43	modified amino acid metabolic process	amino acid;metabolism
GO:0009058	453	biosynthetic process	metabolism
GO:0006518	14	peptide metabolic process	protein;metabolism
GO:1901135	292	carbohydrate derivative metabolic process	carbohydrate;metabolism
GO:0072521	143	purine-containing compound metabolic process	purine or pyrimidine;metabolism
GO:0072527	58	pyrimidine-containing compound metabolic process	purine or pyrimidine;metabolism
GO:0070085	19	glycosylation	glycosylation;metabolism
GO:0008652	38	amino acid biosynthetic process	amino acid;metabolism
GO:0016051	16	carbohydrate biosynthetic process	carbohydrate;metabolism
GO:0009059	92	macromolecule biosynthetic process	macromolec;metabolism
GO:0034654	135	nucleobase-containing compound biosynthetic process	purine or pyrimidine;metabolism
GO:0008610	99	lipid biosynthetic process	lipids;metabolism
GO:0072522	51	purine-containing compound biosynthetic process	purine or pyrimidine;metabolism
GO:0072528	24	pyrimidine-containing compound biosynthetic process	purine or pyrimidine;metabolism
GO:0042398	11	modified amino acid biosynthetic process	amino acid;metabolism
GO:0090304	344	nucleic acid metabolic process	purine or pyrimidine;metabolism
GO:0009057	90	macromolecule catabolic process	macromolec;metabolism
GO:0043412	244	macromolecule modification	macromolec;metabolism
GO:0019538	290	protein metabolic process	protein;metabolism
GO:0006139	609	nucleobase-containing compound metabolic process	purine or pyrimidine;metabolism
GO:0005975	77	carbohydrate metabolic process	carbohydrate;metabolism
GO:0006629	288	lipid metabolic process	lipids;metabolism
GO:0006520	174	amino acid metabolic process	amino acid;metabolism
GO:0006396	95	RNA processing	purine or pyrimidine;metabolism
GO:0008217	27	regulation of blood pressure	vasculature;cardiovascular
GO:0032879	626	regulation of localization	localization
GO:0050793	667	regulation of developmental process	development
GO:0002682	549	regulation of immune system process	immune
GO:2000241	73	regulation of reproductive process	reproductive system
GO:0050776	254	regulation of immune response	immune
GO:0060759	37	regulation of response to cytokine stimulus	immune
GO:0001817	71	regulation of cytokine production	immune
GO:2000026	285	regulation of multicellular organismal development	development
GO:1903522	47	regulation of blood circulation	vasculature;cardiovascular
GO:0090257	70	regulation of muscle system process	musculature;muscoskeletal
GO:0044060	25	regulation of endocrine process	endocrine
GO:0098801	13	regulation of renal system process	renal/urinary system
GO:0031644	20	regulation of nervous system process	nervous system
GO:0044058	25	regulation of digestive system process	gastrointestinal
GO:0019222	1027	regulation of metabolic process	metabolism
GO:0060627	109	regulation of vesicle-mediated transport	transport
GO:0034762	128	regulation of transmembrane transport	transport
GO:0046890	58	regulation of lipid biosynthetic process	lipids;metabolism
GO:0043255	11	regulation of carbohydrate biosynthetic process	carbohydrate;metabolism
GO:0030808	10	regulation of nucleotide biosynthetic process	purine or pyrimidine;metabolism
GO:0051052	113	regulation of DNA metabolic process	purine or pyrimidine;metabolism
GO:0051246	312	regulation of protein metabolic process	protein;metabolism
GO:0051252	117	regulation of RNA metabolic process	purine or pyrimidine;metabolism
GO:0019219	259	regulation of nucleobase-containing compound metabolic process	purine or pyrimidine;metabolism
GO:0006521	16	regulation of amino acid metabolic process	amino acid;metabolism
GO:0019216	109	regulation of lipid metabolic process	lipids;metabolism
GO:0006109	32	regulation of carbohydrate metabolic process	carbohydrate;metabolism
