## Supplementary material for "Unifying the genetic landscape of common and rare diseases via latent neighborhoods": TableS3_fig2g_stats_example_diabetes_selected_traits.csv

traitId	jac_idx	fisher_stat	fisher_pval	fisher_log10p	jac_max	sourceId	fisher_sel	jac_sel_agg	jac_sel_max	starting_trait	latent_sel
ot_genetics_portal-EFO_0000400;EFO_0009406;MONDO_0001933	0.924528302	inf	0	inf	1	ot_genetics_portal	TRUE	TRUE	TRUE	TRUE	TRUE
ot_genetics_portal-EFO_0009605	0.894949495	17244.18519	0	inf	0.956616052	ot_genetics_portal	TRUE	TRUE	FALSE	FALSE	FALSE
ot_genetics_portal-EFO_0000589;OTAR_0000020	0.747457627	2317.340708	0	inf	0.796028881	ot_genetics_portal	TRUE	TRUE	FALSE	FALSE	FALSE
ot_genetics_portal-MONDO_0005148	0.746331237	inf	0	inf	1	ot_genetics_portal	TRUE	TRUE	TRUE	TRUE	TRUE
ot_genetics_portal-EFO_0001379	0.606019152	1187.728346	0	inf	0.632711621	ot_genetics_portal	FALSE	TRUE	FALSE	FALSE	FALSE
ot_genetics_portal-EFO_0010282	0.482084691	725.6363636	0	inf	0.496621622	ot_genetics_portal	TRUE	FALSE	FALSE	FALSE	FALSE
ot_genetics_portal-EFO_0006842	0.17057903	16.07036323	4.78E-72	71.32041923	0.189753321	ot_genetics_portal	FALSE	FALSE	FALSE	FALSE	TRUE
ot_genetics_portal-MONDO_0005147	0.146750524	inf	2.26E-93	92.64547268	1	ot_genetics_portal	TRUE	TRUE	TRUE	TRUE	TRUE
eva-EFO_0000400	0.117400419	inf	7.44E-84	83.12856869	1	eva	TRUE	TRUE	TRUE	TRUE	TRUE
eva-MONDO_0001933	0.116424116	496.7941176	3.25E-78	77.48786787	0.933333333	eva	TRUE	TRUE	FALSE	FALSE	TRUE
eva-EFO_0009406	0.114754098	180.3903743	7.08E-72	71.15006543	0.835820896	eva	TRUE	TRUE	FALSE	FALSE	TRUE
eva-EFO_0009605	0.110453649	65.88235294	4.21E-61	60.37614113	0.651162791	eva	TRUE	TRUE	FALSE	FALSE	TRUE
ot_genetics_portal-EFO_0009924	0.104821803	inf	2.11E-66	65.67663217	0.137254902	ot_genetics_portal	FALSE	FALSE	FALSE	FALSE	TRUE
eva-EFO_0001379	0.083333333	6.515651875	1.80E-28	27.7451537	0.104283054	eva	FALSE	TRUE	FALSE	FALSE	FALSE
eva-EFO_1001511	0.06918239	inf	9.95E-49	48.0022838	1	eva	TRUE	TRUE	TRUE	TRUE	TRUE
ot_genetics_portal-EFO_0004467	0.050505051	27.15762274	7.45E-22	21.12792288	0.090909091	ot_genetics_portal	FALSE	FALSE	FALSE	FALSE	TRUE
mouse_pheno-MP:0001262	0.049945711	2.396800478	2.82E-11	10.54979078	0.044578976	mouse_pheno	TRUE	TRUE	FALSE	FALSE	FALSE
mouse_pheno-MP:0005293	0.049217002	3.518111826	4.65E-11	10.33244033	0.045191194	mouse_pheno	TRUE	TRUE	FALSE	FALSE	FALSE
ot_genetics_portal-EFO_0007629	0.049212598	15.74456114	3.66E-18	17.43603784	0.06185567	ot_genetics_portal	FALSE	FALSE	FALSE	FALSE	TRUE
mouse_pheno-MP:0001265	0.048595292	2.598047915	6.41E-10	9.193400056	0.043444531	mouse_pheno	FALSE	TRUE	FALSE	FALSE	FALSE
mouse_pheno-MP:0002083	0.047379756	2.45518559	2.83E-09	8.547680863	0.044787078	mouse_pheno	FALSE	TRUE	FALSE	FALSE	FALSE
go_term-GO:0043565	0.045707915	3.993569732	3.67E-12	11.43519651	0.041570439	go_term	TRUE	TRUE	FALSE	FALSE	FALSE
mouse_pheno-MP:0001732	0.045414847	2.59916096	1.68E-08	7.775311638	0.040322581	mouse_pheno	FALSE	TRUE	FALSE	FALSE	FALSE
mouse_pheno-MP:0002727	0.044510386	4.971910112	2.71E-11	10.56689084	0.05204461	mouse_pheno	TRUE	FALSE	FALSE	FALSE	FALSE
eva-MONDO_0005148	0.044025157	inf	5.70E-31	30.24377933	1	eva	TRUE	TRUE	TRUE	TRUE	TRUE
go_term-GO:0010628	0.03900325	3.258447546	9.17E-09	8.037620658	0.038245219	go_term	FALSE	TRUE	FALSE	FALSE	FALSE
go_term-GO:0042593	0.03826087	8.951530612	3.41E-13	12.46675476	0.076335878	go_term	TRUE	TRUE	FALSE	FALSE	TRUE
go_term-GO:0010468	0.037084399	3.807231288	1.01E-08	7.996916894	0.036096257	go_term	FALSE	TRUE	FALSE	FALSE	FALSE
go_term-GO:0008284	0.036919831	2.988409732	9.98E-08	7.000928415	0.036105033	go_term	FALSE	TRUE	FALSE	FALSE	FALSE
mouse_pheno-MP:0001559	0.035842294	7.919449504	3.92E-11	10.40659813	0.097902098	mouse_pheno	TRUE	FALSE	FALSE	FALSE	TRUE
gene_burden-EFO_0001444	0.035783366	0.675344105	0.866920702	0.062020626	0.033966034	gene_burden	FALSE	TRUE	FALSE	FALSE	FALSE
drugs-CHEMBL411	0.031855956	2.055273407	0.003005729	2.522050147	0.03202329	drugs	FALSE	TRUE	FALSE	FALSE	FALSE
drugs-CHEMBL2135534	0.031811895	2.046204928	0.003153909	2.501150808	0.031976744	drugs	FALSE	TRUE	FALSE	FALSE	FALSE
eva-Orphanet_183625	0.031446541	inf	3.17E-22	21.4982631	1	eva	TRUE	TRUE	TRUE	TRUE	TRUE
eva-MONDO_0018911	0.029350105	inf	8.93E-21	20.04901878	0.45	eva	FALSE	FALSE	FALSE	FALSE	TRUE
mouse_pheno-MP:0003339	0.026052104	18.69047039	2.03E-11	10.69168797	0.12	mouse_pheno	TRUE	FALSE	FALSE	FALSE	TRUE
gene_burden-EFO_0004747	0.025796662	1.56635672	0.112287635	0.949668066	0.025878004	gene_burden	FALSE	TRUE	FALSE	FALSE	TRUE
mouse_pheno-MP:0005215	0.025	9.545545233	1.42E-08	7.846544651	0.084507042	mouse_pheno	FALSE	FALSE	FALSE	FALSE	TRUE
go_term-GO:0009749	0.024482109	9.43071022	1.19E-08	7.924463549	0.073170732	go_term	FALSE	FALSE	FALSE	FALSE	TRUE
go_term-GO:0031016	0.024242424	26.11111111	3.77E-12	11.42329854	0.125	go_term	TRUE	FALSE	FALSE	FALSE	TRUE
go_term-GO:0050796	0.0234375	13.41561905	1.54E-09	8.813233844	0.066666667	go_term	TRUE	FALSE	FALSE	FALSE	TRUE
drugs-CHEMBL135;CHEMBL412	0.023222061	1.586546349	0.067531153	1.170495838	0.021374046	drugs	FALSE	TRUE	FALSE	FALSE	FALSE
drugs-CHEMBL165	0.022354694	1.62371134	0.064557058	1.190056272	0.023622047	drugs	FALSE	TRUE	FALSE	FALSE	FALSE
drugs-CHEMBL2019155	0.022321429	1.614831212	0.066744748	1.175582905	0.023584906	drugs	FALSE	TRUE	FALSE	FALSE	FALSE
go_term-GO:0031018	0.020449898	32.50553097	5.22E-11	10.28202706	0.078431373	go_term	TRUE	FALSE	FALSE	FALSE	TRUE
mouse_pheno-MP:0009172	0.019685039	10.11410432	4.16E-07	6.381362602	0.088235294	mouse_pheno	FALSE	FALSE	FALSE	FALSE	TRUE
drugs-CHEMBL1431	0.019298246	2.497932175	0.008926988	2.049295057	0.024590164	drugs	FALSE	FALSE	FALSE	FALSE	TRUE
ot_genetics_portal-EFO_0004466	0.018672199	33.98609865	3.58E-09	8.445865446	0.117647059	ot_genetics_portal	FALSE	FALSE	FALSE	FALSE	TRUE
gene_burden-EFO_0004503	0.018387553	0.731014493	0.860970979	0.065011487	0.017857143	gene_burden	FALSE	TRUE	FALSE	FALSE	FALSE
gene_burden-EFO_0004302	0.017889088	1.980783444	0.060998244	1.21468267	0.020689655	gene_burden	FALSE	TRUE	FALSE	FALSE	FALSE
gene_burden-EFO_0005105	0.016853933	2.605263158	0.020145785	1.695815816	0.035714286	gene_burden	FALSE	TRUE	FALSE	FALSE	FALSE
gene_burden-EFO_0001379	0.016326531	10.63736264	1.80E-05	4.744518437	0.19047619	gene_burden	TRUE	FALSE	TRUE	FALSE	TRUE
drugs-CHEMBL486686	0.014373717	14.77619048	5.90E-06	5.229311366	0.032258065	drugs	TRUE	FALSE	FALSE	FALSE	FALSE
drugs-CHEMBL7002	0.014227642	9.834920635	4.23E-05	4.373321658	0.023809524	drugs	TRUE	FALSE	FALSE	FALSE	FALSE
drugs-CHEMBL3	0.013675214	1.524606799	0.178441232	0.748504786	0.023809524	drugs	FALSE	FALSE	FALSE	FALSE	TRUE
eva-MONDO_0005147	0.012578616	inf	2.89E-09	8.538413144	1	eva	TRUE	TRUE	TRUE	TRUE	TRUE
mouse_pheno-MP:0009254	0.012396694	26.64586466	1.37E-06	5.863962711	0.071428571	mouse_pheno	FALSE	FALSE	FALSE	FALSE	TRUE
ot_genetics_portal-EFO_0004593	0.01048218	inf	3.46E-07	6.461339824	1	ot_genetics_portal	TRUE	TRUE	TRUE	TRUE	TRUE
gene_burden-EFO_0005115;EFO_0007777	0.010309278	10.03289474	0.000805389	3.093994124	0.03030303	gene_burden	TRUE	FALSE	FALSE	FALSE	FALSE
gene_burden-EFO_0009805	0.01026694	8	0.001702538	2.768903199	0.028985507	gene_burden	TRUE	FALSE	FALSE	FALSE	FALSE
gene_burden-EFO_0004555	0.00967118	1.901315789	0.159852742	0.79627991	0.047619048	gene_burden	FALSE	FALSE	FALSE	FALSE	TRUE
gene_burden-EFO_0000400;EFO_0009406;MONDO_0001933;MONDO_0005148	0.008385744	inf	1.57E-05	4.805295109	1	gene_burden	TRUE	TRUE	TRUE	TRUE	TRUE
gene_burden-EFO_0009605	0.008350731	31.58974359	0.000213086	3.671445655	0.666666667	gene_burden	TRUE	FALSE	TRUE	FALSE	TRUE
drugs-CHEMBL434	0.007633588	1.739574468	0.217944307	0.661654471	0.009925558	drugs	FALSE	FALSE	FALSE	FALSE	TRUE
drugs-CHEMBL1581	0.00625	20.59602649	0.001849822	2.732870176	0.008356546	drugs	TRUE	FALSE	FALSE	FALSE	FALSE
gene_burden-EFO_0004730	0.005825243	1.144736842	0.5087847	0.293465957	0.018181818	gene_burden	FALSE	FALSE	FALSE	FALSE	TRUE
ot_genetics_portal-EFO_1000897	0.004192872	inf	0.002619343	2.581807586	1	ot_genetics_portal	TRUE	TRUE	TRUE	TRUE	TRUE
drugs-CHEMBL441738	0.004192872	inf	0.002208243	2.655953163	0.029411765	drugs	TRUE	FALSE	FALSE	FALSE	FALSE
eva-HP_0000855;HP_0000857	0.004192872	inf	0.001454346	2.837332334	1	eva	TRUE	TRUE	TRUE	TRUE	TRUE
go_term-GO:0141089	0.004192872	inf	0.000649785	3.187230169	0.5	go_term	FALSE	FALSE	TRUE	FALSE	FALSE
drugs-CHEMBL4650349	0.004192872	inf	0.002208243	2.655953163	0.045454545	drugs	TRUE	FALSE	FALSE	FALSE	FALSE
mouse_pheno-MP:0011606	0.004192872	inf	0.000997555	3.001063115	0.5	mouse_pheno	FALSE	FALSE	TRUE	FALSE	FALSE
drugs-CHEMBL181	0.004149378	8.178947368	0.039658219	1.401666791	0.125	drugs	FALSE	FALSE	FALSE	FALSE	TRUE
drugs-CHEMBL782	0.004140787	6.813596491	0.051267971	1.290153866	0.111111111	drugs	FALSE	FALSE	FALSE	FALSE	TRUE
mouse_pheno-MP:0009462	0.002096436	inf	0.031623792	1.499986061	1	mouse_pheno	FALSE	FALSE	TRUE	FALSE	FALSE
go_term-GO:0006521;GO:1901701;GO:1903576	0.002096436	inf	0.025517813	1.593156554	0.5	go_term	FALSE	FALSE	TRUE	FALSE	FALSE
drugs-CHEMBL2107495	0.002096436	inf	0.047138047	1.326628414	0.5	drugs	FALSE	FALSE	TRUE	FALSE	FALSE
eva-EFO_0004593;HP_0009800;MONDO_0007453;MONDO_0011236;MONDO_0100165	0.002096436	inf	0.03823178	1.41757548	1	eva	TRUE	TRUE	TRUE	TRUE	TRUE
mouse_pheno-MP:0003479	0.002096436	inf	0.031623792	1.499986061	0.5	mouse_pheno	FALSE	FALSE	TRUE	FALSE	FALSE
eva-EFO_0010164;MONDO_0009517;MONDO_0009874;MONDO_0012381;MONDO_0012520;Orphanet_181368;Orphanet_508	0.002096436	inf	0.03823178	1.41757548	1	eva	TRUE	TRUE	TRUE	TRUE	TRUE
drugs-CHEMBL381434	0.002096436	inf	0.047138047	1.326628414	1	drugs	FALSE	FALSE	TRUE	FALSE	FALSE
gene_burden-EFO_0011015	0.00209205	14.69047619	0.125966167	0.899746086	0.2	gene_burden	FALSE	FALSE	TRUE	FALSE	FALSE
gene_burden-EFO_0004870;EFO_0008328	0.00209205	14.69047619	0.125966167	0.899746086	0.166666667	gene_burden	FALSE	FALSE	TRUE	FALSE	FALSE
mouse_pheno-MP:0030971	0.00209205	30.6987013	0.062250028	1.205860448	0.5	mouse_pheno	FALSE	FALSE	TRUE	FALSE	FALSE
go_term-GO:0019158	0.00209205	38.26898048	0.05038584	1.297691494	0.5	go_term	FALSE	FALSE	TRUE	FALSE	FALSE
go_term-GO:2000194	0.00209205	38.26898048	0.05038584	1.297691494	0.5	go_term	FALSE	FALSE	TRUE	FALSE	FALSE
drugs-CHEMBL2347204	0.00209205	20.33986928	0.092067851	1.035891992	0.5	drugs	FALSE	FALSE	TRUE	FALSE	FALSE
drugs-CHEMBL2105711	0.00209205	20.33986928	0.092067851	1.035891992	0.5	drugs	FALSE	FALSE	TRUE	FALSE	FALSE
go_term-GO:0051446	0.00209205	38.26898048	0.05038584	1.297691494	0.5	go_term	FALSE	FALSE	TRUE	FALSE	FALSE
drugs-CHEMBL17045	0.00209205	20.33986928	0.092067851	1.035891992	0.5	drugs	FALSE	FALSE	TRUE	FALSE	FALSE
mouse_pheno-MP:0030970	0.002087683	15.34805195	0.091910098	1.036636772	0.333333333	mouse_pheno	FALSE	FALSE	TRUE	FALSE	FALSE
