## Supplementary material for "Unifying the genetic landscape of common and rare diseases via latent neighborhoods": TableS6_fig3e_modules_linked_to_trait_clusters.csv

clusterId	diseaseId	moduleId	diseaseName	clusterAnnot
0	['eva-MONDO_0000465;MONDO_0000468;MONDO_0008848' 'eva-HP_0011025' 'eva-MONDO_0100547' 'eva-EFO_0003777' 'eva-EFO_0000319' 'eva-HP_0001626' 'eva-MONDO_0024239' 'eva-EFO_0005207' 'eva-MONDO_0024643' 'eva-EFO_0005137' 'eva-MONDO_0015263' 'eva-MONDO_0000992' 'eva-MONDO_0007263' 'eva-EFO_0004269' 'eva-MONDO_0019171' 'eva-EFO_0000275' 'eva-EFO_0004352;EFO_0004557' 'eva-EFO_0000246;EFO_0000719;EFO_00050…	[ 41 272 410 549 863]	['atrioventricular block;third-degree atrioventricular block;atrioventricular dissociation', 'Abnormal cardiovascular system physiology', 'cardiogenetic disease', 'heart disease', 'cardiovascular disease', 'Abnormality of the cardiovascular system', 'congenital anomaly of cardiovascular system', 'congenital heart disease', 'myocardial disorder', 'conduction system disorder', 'Brugada syndrome', '…	cardiovascular
1	['eva-EFO_0007536;MONDO_0001926' 'eva-EFO_0005938;MONDO_0004933;MONDO_0019820' 'eva-MONDO_0020292' 'eva-EFO_0000266' 'eva-EFO_0009551' 'eva-EFO_0009531;MONDO_0045001' 'eva-EFO_0005775' 'eva-EFO_0001666' 'eva-EFO_0004282' 'eva-EFO_0010279;EFO_1001467;EFO_1001473;MONDO_0044972']	[ 38 226 734]	['vesicoureteral reflux;ureteral disorder', 'congenital left-sided heart lesions;hypoplastic left heart syndrome;univentricular cardiopathy', 'congenital anomaly of the great arteries', 'aortic stenosis', 'heart valve disease', 'aortic valve disease;cardiac ventricle disorder', 'aortic disease', 'aortic aneurysm', 'thoracic aortic aneurysm', 'GIST-plus syndrome;Hypereosinophilic syndrome;Non-fami…	cardiovascular
2	['eva-MONDO_0002654' 'eva-MONDO_0019303' 'eva-MONDO_0100137' 'eva-MONDO_0003225' 'eva-EFO_0009483' 'eva-EFO_0009608' 'eva-MONDO_0003409' 'eva-MONDO_0024634' 'eva-HP_0011024' 'eva-HP_0012718']	[ 25 37 69 325]	['uterine disorder', 'premature aging syndrome', 'telomere syndrome', 'bone marrow disorder', 'breast disease', 'stomach disease', 'colonic disorder', 'large intestine disorder', 'Abnormality of the gastrointestinal tract', 'Abnormal gastrointestinal tract morphology']	gastrointestinal
3	['eva-MONDO_0004565' 'eva-MONDO_0004567' 'eva-MONDO_0016820' 'eva-EFO_1000859;EFO_1000990' 'eva-HP_0001392' 'eva-HP_0002012' 'eva-EFO_0009682;MONDO_0700003' 'eva-EFO_0007441' 'eva-EFO_0000278' 'eva-EFO_0009562']	[54]	['intestinal obstruction', 'ileus', 'Moyamoya disease', 'cerebral arterial disease;intracranial arterial disease', 'Abnormality of the liver', 'Abnormality of the abdominal organs', 'pregnancy disorder;obstetric disorder', 'placenta disease', 'pancreatitis', 'polyneuropathy']	gastrointestinal
4	['eva-MONDO_0003081' 'eva-MONDO_0018751' 'eva-MONDO_0037940' 'eva-EFO_0004238;MONDO_0021945' 'eva-EFO_1001455' 'eva-HP_0000598' 'eva-HP_0000364;HP_0000365' 'eva-EFO_1001176']	[ 17 22 31 35 41 48 49 51 59 66 69 112 122 126 166 172 244 274]	['thalamic disorder', 'hereditary otorhinolaryngologic disease', 'inherited auditory system disease', 'hearing loss;hearing disorder', 'auditory system disease', 'Abnormality of the ear', 'Hearing abnormality;Hearing impairment', 'sensorineural hearing loss']	hearing
5	['eva-EFO_0005539' 'eva-EFO_0004272' 'eva-HP_0001877' 'eva-HP_0001871' 'eva-EFO_0005803' 'eva-MONDO_0002280' 'eva-HP_0001627' 'eva-HP_0030680' 'eva-HP_0002597' 'eva-MONDO_0024635']	[ 5 13 17 38 69 86 87 88 111 309 774]	['adrenal gland disease', 'anemia (phenotype)', 'Abnormal erythrocyte morphology', 'Abnormality of blood and blood-forming tissues', 'hematologic disease', 'anemia', 'Abnormal heart morphology', 'Abnormal cardiovascular system morphology', 'Abnormality of the vasculature', 'small intestine disorder']	hematopoietic
6	['eva-EFO_0000180;EFO_0000763;EFO_0000764;EFO_1001357;MONDO_0021681;MONDO_0021682;MONDO_0100329' 'eva-EFO_0009554' 'eva-MONDO_0000569' 'eva-MONDO_0000588' 'eva-MONDO_0005147' 'eva-EFO_0003767' 'eva-EFO_1002003' 'eva-EFO_0005809' 'eva-EFO_0000540' 'eva-MONDO_0021094' 'eva-MONDO_0003778;MONDO_0009453' 'eva-MONDO_0023603' 'eva-EFO_1001986' 'eva-EFO_0005755' 'eva-MONDO_0019751' 'eva-MONDO_0019293' 'e…	[ 5 25 37 38 88 349]	['HIV-1 infection;viral disease;HIV infection;Lentivirus Infections;sexually transmitted disease;viral sexually transmitted disease;primary viral infectious disease', 'malabsorption syndrome', 'autoimmune disorder of endocrine system', 'autoimmune disorder of gastrointestinal tract', 'type 1 diabetes mellitus', 'inflammatory bowel disease', 'hypersensitivity reaction disease', 'type II hypersensi…	immune
7	['eva-HP_0011122' 'eva-HP_0011123' 'eva-HP_0012647;HP_0012649' 'eva-HP_0002715' 'eva-MONDO_0002614' 'eva-EFO_0005856' 'eva-EFO_1000999' 'eva-EFO_0000685' 'eva-EFO_0000384;MONDO_0008523;MONDO_0019338' 'eva-EFO_0003780' 'eva-HP_0033428;MONDO_0005178' 'eva-EFO_0000676;MONDO_0013626']	[5]	['Abnormality of skin physiology', 'Inflammatory abnormality of the skin', 'Abnormal inflammatory response;Increased inflammatory response', 'Abnormality of the immune system', 'bone inflammation disease', 'arthritis', 'joint disease', 'rheumatoid arthritis', "Crohn's disease;Blau syndrome;sarcoidosis", "Behcet's syndrome", 'Systemic autoinflammation;osteoarthritis', 'psoriasis;psoriasis 14, pust…	immune
8	['eva-MONDO_0004892' 'eva-HP_0000545' 'eva-HP_0000539' 'eva-HP_0000951' 'eva-HP_0001574' 'eva-MONDO_0100118' 'eva-EFO_0000701' 'eva-EFO_0010285' 'eva-Orphanet_68346' 'eva-EFO_1000690;EFO_1000774;MONDO_0019276']	[ 10 13 32 35 37 38 49 68 73 86 95 98 119 208 290 410 612]	['refractive error', 'Myopia', 'Abnormality of refraction', 'Abnormality of the skin', 'Abnormality of the integument', 'hereditary skin disorder', 'skin disease', 'integumentary system disease', 'Rare genetic skin disease', 'epidermolysis bullosa;vesiculobullous skin disease;inherited epidermolysis bullosa']	integument
9	['eva-EFO_0009534' 'eva-MONDO_0002887' 'eva-MONDO_0017755;MONDO_0024431' 'eva-MONDO_0017754;MONDO_0037821' 'eva-EFO_0009150;MONDO_0011214' 'eva-EFO_0009048' 'eva-EFO_0003832;MONDO_0700225' 'eva-EFO_0004799']	[ 11 18 84 101 109 111 166 774 966]	['biliary tract disease', 'bile duct disorder', 'inborn disorder of bilirubin metabolism;bilirubin metabolism disease', 'inborn disorder of porphyrin metabolism;porphyrin metabolism disease', 'cholestasis, intrahepatic, of pregnancy 3;progressive familial intrahepatic cholestasis type 3', 'Intrahepatic cholestasis of pregnancy', 'gallbladder disease;hereditary gallbladder disorder', 'cholelithias…	liver/biliary system
10	['eva-EFO_1001870;MONDO_0010017' 'eva-MONDO_0004975' 'eva-EFO_0005815' 'eva-MONDO_0021179' 'eva-EFO_1001875;MONDO_0018634' 'eva-EFO_1000639' 'eva-EFO_0006790' 'eva-EFO_0004143;EFO_0009487']		['late-onset Alzheimers disease;sea-blue histiocyte syndrome', 'Alzheimer disease', 'tauopathy', 'proteostasis deficiencies', 'amyloidosis;hereditary amyloidosis', 'acquired metabolic disease', 'cerebral amyloid angiopathy', 'carpal tunnel syndrome;nerve compression syndrome']	metabolism
11	['eva-MONDO_0700223' 'eva-MONDO_0020120' 'eva-EFO_0004145' 'eva-EFO_0002970' 'eva-MONDO_0003939' 'eva-EFO_0000538' 'eva-MONDO_0000591' 'eva-EFO_0000318' 'eva-EFO_0000407']	[ 17 20 22 23 25 30 35 39 41 54 66 69 87 96 112 151 186 199 219 268 272 287 324 428 441 502 519 549 551 659 978 1494]	['hereditary skeletal muscle disorder', 'skeletal muscle disorder', 'myopathy', 'muscular disease', 'muscle tissue disorder', 'hypertrophic cardiomyopathy', 'intrinsic cardiomyopathy', 'cardiomyopathy', 'dilated cardiomyopathy']	muscoskeletal
12	['eva-Orphanet_404584' 'eva-Orphanet_183524' 'eva-MONDO_0018230' 'eva-EFO_0004260' 'eva-EFO_0002461' 'eva-EFO_0005541' 'eva-HP_0002011' 'eva-HP_0012443' 'eva-HP_0000924' 'eva-HP_0011842' 'eva-HP_0000152' 'eva-HP_0000234' 'eva-HP_0000929' 'eva-HP_0001507']	[ 6 7 13 20 23 27 30 32 35 37 38 51 56 59 64 69 71 78 79 87 96 98 103 112 119 122 126 127 129 151 158 176 226 246 272 301 428 519 612 797]	['Rare genetic bone development disorder', 'Rare genetic bone disease', 'skeletal dysplasia', 'bone disease', 'skeletal system disease', 'bone development disease', 'Morphological central nervous system abnormality', 'Abnormal brain morphology', 'Abnormality of the skeletal system', 'Abnormal skeletal morphology', 'Abnormality of head or neck', 'Abnormality of the head', 'Abnormal skull morpholog…	muscoskeletal
13	['eva-MONDO_0800486' 'eva-EFO_0003882;MONDO_0000837' 'eva-MONDO_0800064' 'eva-MONDO_0019019' 'eva-EFO_0005571' 'eva-MONDO_0024654' 'eva-MONDO_0023369' 'eva-EFO_0005410']	[ 17 32 51 365 371 419 579]	['metabolic bone disorder', 'osteoporosis;bone resorption disease', 'osteogenesis imperfecta and a reduction of bone mineral density.', 'osteogenesis imperfecta', 'osteochondrodysplasia', 'skull disorder', 'disorder of facial skeleton', 'tooth agenesis']	muscoskeletal
14	['eva-MONDO_0015547' 'eva-MONDO_0001627' 'eva-MONDO_0002039' 'eva-EFO_0004280' 'eva-MONDO_0024237' 'eva-EFO_0005772' 'eva-Orphanet_71859' 'eva-HP_0012638' 'eva-HP_0000707' 'eva-EFO_0009386' 'eva-EFO_0005774' 'eva-MONDO_0100545' 'eva-EFO_0000618' 'eva-MONDO_0002025' 'eva-EFO_0003756' 'eva-MONDO_0000594' 'eva-EFO_0000677' 'eva-EFO_0005548' 'eva-HP_0100543' 'eva-HP_0011446' 'eva-HP_0000708']	[ 1 5 6 7 13 20 22 23 28 30 41 45 49 51 54 56 59 66 69 73 75 78 95 96 98 109 119 121 122 127 133 151 161 171 246 274 428 495 527 549 585 774 1023 1085]	['hereditary dementia', 'dementia', 'cognitive disorder', 'movement disorder', 'inherited neurodegenerative disorder', 'neurodegenerative disease', 'Rare genetic neurological disorder', 'Abnormal nervous system physiology', 'Abnormality of the nervous system', 'central nervous system disease', 'brain disease', 'hereditary neurological disease', 'nervous system disease', 'psychiatric disorder', 'a…	nervous system
15	['eva-EFO_0004263' 'eva-MONDO_0017704' 'eva-MONDO_0020072' 'eva-MONDO_0020073' 'eva-EFO_0000474' 'eva-MONDO_0015650' 'eva-EFO_0005917' 'eva-MONDO_0100500' 'eva-EFO_0010642' 'eva-MONDO_0100038' 'eva-HP_0001250']	[ 1 3 4 5 7 20 36 41 48 49 51 59 64 66 69 73 75 78 100 119 130 138 151 246 428 463 527 549 714 863 883 1046 1047 1062 1085]	['partial epilepsy', 'familial partial epilepsy', 'childhood-onset epilepsy syndrome', 'adolescent-onset epilepsy syndrome', 'epilepsy', 'epilepsy syndrome', 'generalised epilepsy', 'Mendelian neurodevelopmental disorder', 'Neurodevelopmental disorder', 'complex neurodevelopmental disorder', 'Seizure']	nervous system
16	['eva-EFO_0001357' 'eva-EFO_0003782' 'eva-MONDO_0003182' 'eva-EFO_0009488' 'eva-MONDO_0004976' 'eva-MONDO_0017276' 'eva-HP_0001268' 'eva-MONDO_0009839;MONDO_0010997;MONDO_0019037;MONDO_0020257;MONDO_0020488;Orphanet_240071;Orphanet_240085;Orphanet_276061;Orphanet_306708;Orphanet_98685;Orphanet_99750' 'eva-Orphanet_2828' 'eva-Orphanet_183521' 'eva-Orphanet_307052' 'eva-Orphanet_307055' 'eva-MONDO_…	[ 1 7 95 119]	['sporadic amyotrophic lateral sclerosis', 'motor neuron disease', 'anterior horn disorder', 'spinal cord disease', 'amyotrophic lateral sclerosis', 'frontotemporal dementia', 'Mental deterioration', 'progressive supranuclear palsy-parkinsonism syndrome;supranuclear palsy, progressive, 1;progressive supranuclear palsy;supranuclear oculomotor palsy;atypical progressive supranuclear palsy syndrome;…	nervous system
17	['eva-EFO_1000720' 'eva-MONDO_0045011' 'eva-MONDO_0018102' 'eva-EFO_0009464' 'eva-HP_0003110' 'eva-HP_0011277' 'eva-HP_0000079' 'eva-MONDO_0100191' 'eva-EFO_0003086' 'eva-EFO_0009690' 'eva-EFO_0004255;MONDO_0002331']	[ 4 17 35 51 59 96 195 283 287 469]	['keratosis', 'keratinization disease', 'corneal dystrophy', 'corneal disease', 'Abnormality of urine homeostasis', 'Abnormality of the urinary system physiology', 'Abnormality of the urinary system', 'inherited kidney disorder', 'kidney disease', 'urinary system disease', 'nephrotic syndrome;nephrosis']	renal/urinary system
18	['eva-MONDO_0001134' 'eva-EFO_0000401' 'eva-EFO_0003770' 'eva-EFO_0009486' 'eva-EFO_1002049' 'eva-EFO_1002050' 'eva-MONDO_0002462' 'eva-EFO_0004211']		['essential hypertension', 'diabetic nephropathy', 'diabetic retinopathy', 'diabetic eye disease', 'glomerular disease', 'nephritis', 'glomerulonephritis', 'Hypertriglyceridemia']	renal/urinary system
19	['eva-EFO_0008560' 'eva-EFO_0004266;EFO_0009003' 'eva-EFO_0000512' 'eva-OTAR_0000017' 'eva-MONDO_0002259' 'eva-EFO_0009549' 'eva-EFO_0005771' 'eva-EFO_0001379' 'eva-Orphanet_156638' 'eva-HP_0000078']	[ 3 4 5 6 13 23 31 32 36 37 38 65 78 90 98 107 111 125 127 129 151 172 197 226 244 268 344 349 351 386 441 447 590 657]	['female infertility', 'primary ovarian insufficiency;ovarian dysfunction', 'reproductive system disease', 'reproductive system or breast disease', 'gonadal disorder', 'female reproductive system disease', 'ovarian disease', 'endocrine system disease', 'Rare genetic endocrine disease', 'Abnormality of the genital system']	reproductive system
20	['eva-EFO_0000612' 'eva-EFO_0000341;MONDO_0002567' 'eva-EFO_0009910' 'eva-MONDO_0004867' 'eva-EFO_1002018' 'eva-MONDO_0002406' 'eva-EFO_0005531' 'eva-EFO_0009314' 'eva-HP_0001892' 'eva-MONDO_0002245' 'eva-EFO_0001645']	[ 4 41]	['myocardial infarction', 'chronic obstructive pulmonary disease;tracheal disorder', 'chronic lung disease', 'upper respiratory tract disorder', 'bronchial disease', 'dermatitis', 'urticaria', 'blood coagulation disease', 'Abnormal bleeding', 'blood platelet disease', 'coronary artery disease']	respiratory system
21	['eva-MONDO_0001941' 'eva-MONDO_0021084' 'eva-HP_0000639' 'eva-HP_0000505' 'eva-HP_0000504' 'eva-MONDO_0024417' 'eva-MONDO_0019118' 'eva-MONDO_0004580' 'eva-EFO_0003839' 'eva-HP_0000478' 'eva-HP_0004329' 'eva-HP_0000479' 'eva-HP_0000556' 'eva-EFO_0009606' 'eva-MONDO_0002175' 'eva-EFO_0001365']	[ 5 6 7 35 49 59 65 66 69 94 98 100 122 290 386 463 516 519]	['blindness (disorder)', 'vision disorder', 'Nystagmus', 'Visual impairment', 'Abnormality of vision', 'perceptual disorders', 'inherited retinal dystrophy', 'retinal degeneration', 'retinopathy', 'Abnormality of the eye', 'Abnormal posterior eye segment morphology', 'Abnormal retinal morphology', 'Retinal dystrophy', 'macular degeneration', 'degeneration of macula and posterior pole', 'age-relat…	visual
