## Supplementary material for "Unifying the genetic landscape of common and rare diseases via latent neighborhoods": TableS8_fig3h_example_hearing_loss_stats.csv

	scores_ClinVar	scores_GWAS	gene_symbol	SNHL_ClinVar	SNHL_GWAS	cluster_evd_count	mouse_pheno	actin-interacting	hair-bundle links	hair-bundle rootlets	tectorial membrane	connexin and chloride transport	avg_score	score_bias
ENSG00000155719	3.4178115025109195	3.3225525035701122	OTOA	False	False	3.0	False				True		3.370182003040516	0.028265238748194116
ENSG00000177106	2.2121068932961236	2.5107473530877105	EPS8L2	False	False	3.0	False	True					2.361427123191917	-0.1264660919909811
ENSG00000159212	2.912898652466795	2.580070709482877	CLIC6	False	False		False	True				True	2.7464846809748362	0.1211832511899481
ENSG00000197694	0.65524150257525	1.7021729201420124	SPTAN1	False	False		False						1.1787072113586312	-0.8882031156490693
ENSG00000112319	1.8634399468211358	2.6010220190504714	EYA4	False	True	7.0	False						2.2322309829358034	-0.3304237231127742
ENSG00000137474	2.1270114176250647	2.5943430560718133	MYO7A	True	False	6.0	True						2.360677236848439	-0.19796507169724206
ENSG00000151491	1.2595647327127377	1.6283306458809452	EPS8	False	False	3.0	False	True					1.4439476892968415	-0.2553873079348084
ENSG00000215203	2.8341265280463617	3.0130144356652204	GRXCR1	False	False	3.0	False						2.923570481855791	-0.06118816314813327
ENSG00000164199	2.4812613600854694	2.3274309227853474	ADGRV1	False	False	4.0	False		True				2.4043461414354086	0.06398015437506197
ENSG00000092820	0.5829772297987343	0.9426898563060231	EZR	False	False		False						0.7628335430523787	-0.47154799337735687
ENSG00000136425	2.7187989861148982	2.477803523303405	CIB2	False	False	5.0	False		True				2.5983012547091517	0.0927511628510028
ENSG00000197879	1.189148379560467	1.3309808644433812	MYO1C	False	False		False	True					1.260064622001924	-0.11255969130978241
ENSG00000145103	3.03873459672576	1.4471670220615724	ILDR1	False	True	7.0	True						2.2429508093936663	0.709586482235174
ENSG00000088367	1.3356125290220406	1.9141654514264648	EPB41L1	False	False		False						1.6248889902242527	-0.3560568912000428
ENSG00000242866	3.1219043706577914	3.2263308528644687	STRC	False	False	3.0	False		True				3.17411761176113	-0.03289937392985804
ENSG00000109927	1.8141504050747046	2.6899724176915747	TECTA	True	False	7.0	False						2.2520614113831394	-0.38889792622438746
ENSG00000188910	2.900812309551119	2.313199238291074	GJB3	False	False	3.0	False	True				True	2.6070057739210966	0.22539768693194687
ENSG00000165474	2.512643702672536	2.35705938981779	GJB2	True	False	6.0	False	True				True	2.434851546245163	0.0638988907125265
ENSG00000124570	2.0081100725127348	2.3070247658939573	SERPINB6	False	False	3.0	False						2.157567419203346	-0.13854245791846123
ENSG00000112782	2.804133383673523	2.7876269671928258	CLIC5	False	False	3.0	False	True		True		True	2.795880175433174	0.005903835445358377
ENSG00000165899	3.4088634563235103	3.10717751286051	OTOGL	False	False	3.0	False				True		3.25802048459201	0.0925979271431067
ENSG00000121742	2.762003187521913	2.1075015412879523	GJB6	False	False	4.0	True	True				True	2.4347523644049325	0.26881651530665
ENSG00000137648	2.457454741464734	2.546311965009661	TMPRSS4	False	False		False						2.501883353237197	-0.035516133647859424
ENSG00000100106	2.865811050749618	1.5450561775630152	TRIOBP	False	True	7.0	False						2.2054336141563167	0.5988640350400457
ENSG00000167791	1.9639772140889242	2.157319934108945	CABP2	False	False	3.0	False						2.0606485740989346	-0.09382614893690173
ENSG00000196767	2.443996317405573	2.4074836478718042	POU3F4	False	False	4.0	True						2.4257399826386887	0.015052177807635821
ENSG00000150275	3.142636692096496	2.6310193518533422	PCDH15	False	False	4.0	False		True				2.886828021974919	0.17722473813772577
ENSG00000174099	1.251184575465457	1.3149999437024906	MSRB3	False	False	3.0	False						1.2830922595839738	-0.049735603780919874
ENSG00000186862	3.302846254745539	3.1307008955548707	PDZD7	False	False	4.0	False		True				3.2167735751502047	0.05351491336552344
ENSG00000169994	2.6317314256125663	1.9592358986558	MYO7B	False	False		False						2.295483662134183	0.2929646322690557
ENSG00000119913	2.9166854107251288	2.234099253334559	TECTB	False	False		False				True		2.575392332029844	0.2650416206110921
ENSG00000149488	2.937030874595582	2.94604859840755	TMC2	False	False		False		True				2.941539736501566	-0.0030656474566931103
ENSG00000107736	2.3958218854316873	2.404345473034766	CDH23	True	False	8.0	False						2.4000836792332265	-0.00355137101128158
ENSG00000213892	3.3458858704090244	3.4057929898058505	CEACAM16	False	False	4.0	False				True		3.3758394301074377	-0.017745843852211764
ENSG00000204928	2.5409630580780407	2.82845765004256	GRXCR2	False	False	3.0	False			True			2.6847103540603	-0.10708588787975525
ENSG00000187017	2.8881662217246236	2.810066976249641	ESPN	False	False	3.0	False	True					2.8491165989871323	0.027411740713857394
ENSG00000204311	2.6095939204191874	2.8281599179048675	PJVK	False	False	4.0	False			True			2.7188769191620272	-0.08038833826764155
ENSG00000115306	0.9183303357304764	1.7684059678531479	SPTBN1	False	True	2.0	False						1.3433681517918121	-0.6327942425825884
ENSG00000196586	1.92075688058154	2.089441190910942	MYO6	False	True	7.0	False						2.005099035746241	-0.08412767016598882
ENSG00000006611	2.9185716014974568	2.576300407569149	USH1C	False	False	5.0	False		True				2.747436004533303	0.12457840450644025
ENSG00000091137	2.701348419516902	2.123536177322639	SLC26A4	False	False	5.0	True	True				True	2.41244229841977	0.2395133937805473
ENSG00000091536	3.0850164491535756	3.0876298417716437	MYO15A	False	False	5.0	False	True	True				3.0863231454626097	-0.0008467657127576352
ENSG00000182040	2.451994326248235	2.280924274634378	USH1G	False	False	5.0	False		True				2.3664593004413064	0.07228945436837017
ENSG00000115155	2.7770515699191787	2.724655946502265	OTOF	False	False	5.0	False						2.750853758210722	0.01904704067256352
ENSG00000095397	2.6114513900100276	2.474072990289204	WHRN	False	False	3.0	False		True				2.542762190149616	0.05402723080161115
ENSG00000160183	3.4512868951397895	3.4215261154837107	TMPRSS3	False	False	5.0	False						3.43640650531175	0.008660436304632977
ENSG00000165091	3.285860976702963	3.2112036612101726	TMC1	False	False	5.0	False		True				3.248532318956568	0.022981860164091063
ENSG00000247596	1.5687778562937371	1.7763116596705943	TWF2	False	False		False	True					1.6725447579821657	-0.12408266050065857
ENSG00000179855	3.124400690528357	3.3347012208985833	GIPC3	False	False	5.0	False						3.22955095571347	-0.0651175761751581
ENSG00000109501	1.9859444102085853	0.7449630500235527	WFS1	True	False	5.0	False						1.365453730116069	0.9088417518765314
ENSG00000095777	1.8393526644999074	2.964879308946357	MYO3A	True	False	5.0	False						2.4021159867231323	-0.4685563272828665
ENSG00000175894	1.8775665835577264	1.8526702896597502	TSPEAR	False	False	3.0	False						1.8651184366087383	0.013348371561456455
ENSG00000188162	3.5127994544500503	3.254476186855107	OTOG	False	False	6.0	False				True		3.3836378206525786	0.07634483395894966
ENSG00000122543	1.7868102703411655	1.8373843336188305	OCM	False	False		False						1.812097301979998	-0.02790913226480994
ENSG00000170615	2.8807584106424455	2.76647301881713	SLC26A5	False	False	3.0	False	True				True	2.8236157147297876	0.04047483913236837
ENSG00000137710	0.8551798466968679	1.3000775079607658	RDX	False	False	3.0	False			True			1.0776286773288168	-0.41284875822597134
ENSG00000130830	1.5420423605216547	1.8246855093404646	MPP1	False	False		False						1.6833639349310596	-0.16790376872983517
ENSG00000111913	1.8184815922267195	2.1533082540332433	RIPOR2	False	False	3.0	False			True			1.9858949231299814	-0.16860240585075945
ENSG00000152492	2.753337565844074	2.8367414991367887	CCDC50	False	False	3.0	False						2.7950395324904314	-0.02983998341461752
ENSG00000135175	2.5214121442946063	2.5949027337022237	OCM2	False	False		False						2.558157438998415	-0.02872793843227683
ENSG00000120756	1.50030002575937	1.8300275486438826	PLS1	False	False	3.0	False	True					1.6651637872016263	-0.19801506939964916
ENSG00000100473	2.2751546029182173	1.4351994656902844	COCH	False	False	5.0	False						1.8551770343042508	0.45276279389850366
ENSG00000181585	0.8027212427251103	3.432005550368162	TMIE	True	False	5.0	False						2.117363396546636	-1.2417728161029633
ENSG00000151239	1.5251319027184138	1.7724015353115616	TWF1	False	False		False						1.6487667190149877	-0.149972479272794
ENSG00000082397	1.2701600407942406	1.7784505133291173	EPB41L3	False	False		False						1.524305277061679	-0.3334571362992857
ENSG00000071909	2.114673223796035	2.426674930010443	MYO3B	False	False		False	True					2.270674076903239	-0.13740488315254754
ENSG00000197753	1.982827288524355	1.815721015755364	LHFPL5	False	False	4.0	False		True				1.8992741521398595	0.0879842820904591
ENSG00000176058	2.8623855428582985	3.0367578718680526	TPRN	False	False	3.0	False			True			2.9495717073631758	-0.05911784703333673
ENSG00000179520	1.9137469509944793	1.7029233787705973	SLC17A8	False	False	3.0	True	True				True	1.8083351648825383	0.11658434582152044
ENSG00000144488	2.190749728371155	2.500352696379781	ESPNL	False	False		False	True					2.345551212375468	-0.131995825277707
ENSG00000091010	2.577361171119917	2.360801497370626	POU4F3	False	False	5.0	True						2.4690813342452715	0.08770860268784438
ENSG00000167210	3.222482297018808	1.6824625029737064	LOXHD1	False	True	7.0	False						2.452472399996257	0.627945820734803
