## Supplementary material for "Unifying the genetic landscape of common and rare diseases via latent neighborhoods": TableS9_fig4e_prioritized_genes_for_flqts_annotated.csv

geneId	ranks-mouse_pheno	ranks-eva	ranks-ot_genetics_portal	ranks-go_term	scores-mouse_pheno	scores-eva	scores-ot_genetics_portal	scores-go_term	scores-eva-MONDO_0019171	gene_name	neighbors	flqts_clinvar	dis_gene	heart_specific	intact_with_dis_genes	mouse_knockout	conf_link_QT	weak_link_QT
ENSG00000184185	58	41	27	18	1.9751581	2.3394845	2.1373844	2.940464	3.013529657	KCNJ12	26	6	FALSE	FALSE	2	FALSE	FALSE	FALSE
ENSG00000174437	48	43	59	99	2.026417	2.304429	1.9402096	2.1201541	2.153247911	ATP2A2	44	61	FALSE	FALSE	0	FALSE	FALSE	TRUE
ENSG00000134755	79	40	166	121	1.8352925	2.3469353	1.467021	1.9556584	2.4725894	DSC2	72	42	FALSE	FALSE	1	FALSE	FALSE	TRUE
ENSG00000156113	95	77	53	56	1.7591283	2.0969353	1.9577186	2.5353618	2.42604205	KCNMA1	45	46	FALSE	FALSE	0	FALSE	FALSE	FALSE
ENSG00000099822	80	59	80	53	1.8292505	2.1987283	1.8436666	2.5684173	2.637340761	HCN2	42	29	FALSE	FALSE	0	FALSE	FALSE	FALSE
ENSG00000101400	19	15	36	22	2.271335	2.7102304	2.0812125	2.834372	1.902353201	SNTA1	17	70	TRUE	TRUE	2	FALSE	FALSE	FALSE
ENSG00000170624	34	42	117	125	2.0963335	2.3355336	1.6301335	1.9431604	2.540844562	SGCD	54	34	FALSE	FALSE	2	FALSE	FALSE	FALSE
ENSG00000183873	3	6	4	9	2.627066	2.965326	2.6424518	3.2294571	2.513206852	SCN5A	5	36	TRUE	FALSE	7	TRUE	FALSE	FALSE
ENSG00000127914	310	222	301	138	1.1856033	1.5280923	1.1825359	1.89953	2.513133329	AKAP9	86	37	TRUE	FALSE	3	FALSE	FALSE	FALSE
ENSG00000105711	18	20	19	10	2.2724276	2.5678644	2.2485886	3.1720552	3.177851272	SCN1B	11	3	FALSE	FALSE	2	FALSE	FALSE	TRUE
ENSG00000157388	98	99	114	74	1.7386128	1.9795651	1.6330022	2.2703586	2.36057274	CACNA1D	71	51	FALSE	FALSE	2	FALSE	FALSE	FALSE
ENSG00000149575	64	47	56	20	1.9337845	2.2760804	1.9480805	2.8839188	2.797156031	SCN2B	34	15	FALSE	FALSE	1	FALSE	FALSE	FALSE
ENSG00000182533	21	25	42	59	2.1999068	2.4807863	2.0037725	2.4456363	2.222302059	CAV3	32	58	TRUE	FALSE	1	FALSE	FALSE	FALSE
ENSG00000101470	67	86	110	274	1.9238226	2.0458992	1.6460962	1.4419583	1.571575256	TNNC2	82	86	FALSE	FALSE	0	FALSE	FALSE	FALSE
ENSG00000169427	244	108	72	44	1.3220334	1.904139	1.8771758	2.6083987	2.497990535	KCNK9	69	38	FALSE	FALSE	0	FALSE	FALSE	FALSE
ENSG00000120049	68	65	23	30	1.922731	2.1642075	2.2140737	2.7806735	2.780975541	KCNIP2	33	17	FALSE	TRUE	0	FALSE	FALSE	FALSE
ENSG00000007314	33	39	24	21	2.0995061	2.3785996	2.1939387	2.8601232	2.92067926	SCN4A	21	10	FALSE	FALSE	2	FALSE	FALSE	TRUE
ENSG00000057294	32	17	60	48	2.1087997	2.664286	1.940138	2.59472	2.754811127	PKP2	27	20	FALSE	TRUE	2	FALSE	FALSE	TRUE
ENSG00000153253	46	46	29	27	2.0326712	2.2800312	2.1290216	2.8080597	2.735303914	SCN3A	29	22	FALSE	FALSE	0	FALSE	FALSE	FALSE
ENSG00000170290	61	78	122	223	1.94574	2.0966048	1.6055683	1.5667865	1.657867358	SLN	79	82	FALSE	FALSE	0	FALSE	FALSE	FALSE
ENSG00000176842	22	23	7	19	2.184301	2.4915113	2.5228784	2.8851564	2.7876124	IRX5	14	16	FALSE	FALSE	0	FALSE	FALSE	FALSE
ENSG00000196557	47	48	48	38	2.032519	2.2695608	1.968924	2.708056	2.690220156	CACNA1H	36	23	FALSE	FALSE	1	FALSE	FALSE	FALSE
ENSG00000182450	232	124	68	64	1.3421637	1.8120183	1.8848454	2.4079921	2.244123899	KCNK4	74	56	FALSE	FALSE	0	FALSE	FALSE	FALSE
ENSG00000172399	38	57	89	184	2.0819838	2.2251427	1.7450786	1.6962317	1.83624077	MYOZ2	66	76	FALSE	TRUE	0	FALSE	FALSE	FALSE
ENSG00000196876	87	109	84	68	1.8053119	1.8945893	1.8078787	2.3682823	2.373693149	SCN8A	61	50	FALSE	FALSE	3	FALSE	FALSE	FALSE
ENSG00000086967	75	95	126	270	1.8735228	1.9922252	1.5899017	1.4456799	1.634427219	MYBPC2	84	84	FALSE	FALSE	0	FALSE	FALSE	FALSE
ENSG00000155657	74	98	137	221	1.8760102	1.9800112	1.5537031	1.567663	1.743272273	TTN	83	79	FALSE	FALSE	0	FALSE	TRUE	FALSE
ENSG00000080709	37	31	20	28	2.0867527	2.442051	2.2373288	2.788504	2.90196838	KCNN2	20	11	FALSE	FALSE	0	FALSE	FALSE	FALSE
ENSG00000081248	57	70	107	87	1.9769136	2.1307046	1.6699141	2.1856792	2.424577154	CACNA1S	58	47	FALSE	FALSE	2	FALSE	TRUE	FALSE
ENSG00000100346	53	64	61	51	1.9920045	2.1766984	1.9384575	2.571481	2.546816039	CACNA1I	38	33	FALSE	FALSE	0	FALSE	FALSE	FALSE
ENSG00000186439	13	14	26	39	2.387391	2.7647955	2.1419435	2.6635754	2.676532213	TRDN	16	25	FALSE	FALSE	1	FALSE	FALSE	FALSE
ENSG00000134769	28	55	97	129	2.1478722	2.2392364	1.7061335	1.9191968	2.472131862	DTNA	53	43	FALSE	FALSE	1	FALSE	FALSE	FALSE
ENSG00000168135	115	97	73	41	1.6847217	1.9877808	1.8718752	2.6260154	2.681429089	KCNJ4	51	24	FALSE	FALSE	1	FALSE	FALSE	FALSE
ENSG00000136546	72	94	67	55	1.8817902	2.000503	1.8871514	2.559015	2.628714751	SCN7A	46	30	FALSE	FALSE	0	FALSE	FALSE	FALSE
ENSG00000196218	25	45	86	123	2.156331	2.2991133	1.783011	1.9503288	2.287980512	RYR1	48	54	FALSE	FALSE	1	FALSE	FALSE	TRUE
ENSG00000143933	422	498	781	720	1.0342642	1.0050623	0.6382109	0.7748946	-0.282945166	CALM2	89	90	TRUE	FALSE	0	FALSE	FALSE	FALSE
ENSG00000053918	149	50	33	31	1.5710506	2.257621	2.1060624	2.7783163	2.594430891	KCNQ1	37	31	TRUE	FALSE	7	TRUE	FALSE	FALSE
ENSG00000135750	133	84	45	34	1.6090133	2.0634713	1.9779803	2.7489495	2.667273661	KCNK1	43	27	FALSE	FALSE	0	FALSE	FALSE	FALSE
ENSG00000055118	12	8	5	7	2.3998034	2.9582205	2.598647	3.3062208	2.448594621	KCNH2	6	44	TRUE	FALSE	4	FALSE	FALSE	FALSE
ENSG00000134762	89	38	151	116	1.7798852	2.3911884	1.5099913	1.9862548	2.490165411	DSC3	70	40	FALSE	FALSE	0	FALSE	FALSE	FALSE
ENSG00000069431	9	4	12	12	2.4118965	2.9967504	2.375636	3.1179876	3.164922687	ABCC9	8	4	FALSE	FALSE	0	FALSE	FALSE	TRUE
ENSG00000006283	30	32	34	25	2.1205862	2.4412415	2.1010797	2.812271	2.804737535	CACNA1G	24	14	FALSE	FALSE	1	FALSE	FALSE	FALSE
ENSG00000177098	11	11	10	5	2.4010503	2.8029404	2.4443228	3.348151	1.555698441	SCN4B	7	87	TRUE	FALSE	1	FALSE	FALSE	FALSE
ENSG00000118729	6	10	11	37	2.475866	2.8938031	2.3848333	2.7176821	2.736030641	CASQ2	10	21	FALSE	TRUE	0	FALSE	FALSE	TRUE
ENSG00000175538	15	9	6	2	2.3632672	2.9471936	2.5595183	3.6367955	3.512601082	KCNE3	4	1	FALSE	FALSE	5	TRUE	FALSE	TRUE
ENSG00000096696	326	179	540	356	1.1605577	1.6411138	0.8329743	1.2484537	1.313166731	DSP	88	89	TRUE	FALSE	0	FALSE	FALSE	FALSE
ENSG00000138622	1	3	1	6	2.7120736	3.0170994	2.7863488	3.3072712	3.324508284	HCN4	3	2	FALSE	FALSE	1	FALSE	FALSE	TRUE
ENSG00000198626	7	13	18	36	2.4586184	2.7882545	2.2720015	2.7331204	2.772209142	RYR2	12	18	FALSE	TRUE	2	FALSE	TRUE	FALSE
ENSG00000185313	31	28	16	17	2.114178	2.4671943	2.3176885	2.958236	2.99309047	SCN10A	18	7	FALSE	FALSE	0	FALSE	FALSE	TRUE
ENSG00000160014	307	287	276	341	1.1975657	1.3802284	1.2226156	1.2886422	1.530599018	CALM3	87	88	TRUE	FALSE	3	FALSE	FALSE	FALSE
ENSG00000160808	23	35	51	126	2.179474	2.4196484	1.9607418	1.9263288	1.992674539	MYL3	40	66	FALSE	TRUE	0	FALSE	FALSE	TRUE
ENSG00000198838	59	73	101	119	1.9711943	2.1090066	1.6912078	1.9751107	2.100293596	RYR3	67	63	FALSE	FALSE	1	FALSE	FALSE	FALSE
ENSG00000152049	44	21	13	8	2.057437	2.4969313	2.3717186	3.2520561	3.115856337	KCNE4	13	5	FALSE	FALSE	0	TRUE	FALSE	FALSE
ENSG00000182324	102	67	52	23	1.7260158	2.1482968	1.9603119	2.8327053	2.675610665	KCNJ14	39	26	FALSE	FALSE	1	FALSE	FALSE	FALSE
ENSG00000129170	29	51	82	163	2.129997	2.2571568	1.8236762	1.7784921	1.895286756	CSRP3	55	71	FALSE	TRUE	0	FALSE	FALSE	TRUE
ENSG00000173991	63	75	128	182	1.9367477	2.1026886	1.5851183	1.6985277	1.884553255	TCAP	77	72	FALSE	FALSE	0	FALSE	FALSE	TRUE
ENSG00000169432	100	102	70	61	1.7280393	1.9449259	1.878076	2.412864	2.413374348	SCN9A	57	48	FALSE	FALSE	0	FALSE	FALSE	FALSE
ENSG00000171385	156	91	41	54	1.5628787	2.007963	2.0426993	2.564694	2.386072134	KCND3	50	49	FALSE	FALSE	0	FALSE	FALSE	FALSE
ENSG00000104783	196	134	96	78	1.4231545	1.771197	1.7064649	2.2344587	2.031646546	KCNN4	81	64	FALSE	FALSE	1	FALSE	FALSE	FALSE
ENSG00000180509	5	2	2	3	2.5378146	3.1312115	2.7017274	3.5604343	1.930357239	KCNE1	2	69	TRUE	FALSE	5	TRUE	FALSE	FALSE
ENSG00000114279	119	137	90	88	1.6690247	1.7596757	1.739714	2.1837168	2.243379735	FGF12	76	57	FALSE	TRUE	1	FALSE	FALSE	FALSE
ENSG00000197616	35	53	50	159	2.0908866	2.2486746	1.9619783	1.8029126	1.874643618	MYH6	52	74	FALSE	TRUE	0	FALSE	TRUE	FALSE
ENSG00000171303	154	100	38	49	1.5652988	1.9643577	2.0632741	2.5900962	2.539250633	KCNK3	49	35	FALSE	FALSE	0	FALSE	FALSE	FALSE
ENSG00000162989	71	58	25	33	1.8894829	2.2113624	2.1780577	2.753684	2.888465121	KCNJ3	35	12	FALSE	FALSE	1	FALSE	FALSE	FALSE
ENSG00000143603	137	105	39	65	1.6042408	1.9262338	2.0500028	2.3801951	2.292198725	KCNN3	59	53	FALSE	FALSE	0	FALSE	FALSE	FALSE
ENSG00000118194	42	61	69	169	2.0611455	2.1934247	1.8784398	1.7331396	1.882742636	TNNT2	62	73	FALSE	TRUE	0	TRUE	FALSE	FALSE
ENSG00000184408	165	122	55	62	1.5322498	1.8222076	1.9495344	2.4091086	2.277890598	KCND2	68	55	FALSE	FALSE	0	FALSE	FALSE	FALSE
ENSG00000100433	269	197	99	85	1.270544	1.6039909	1.6991794	2.1881092	2.025838743	KCNK10	85	65	FALSE	FALSE	0	FALSE	FALSE	FALSE
ENSG00000198668	434	592	720	1060	1.0147885	0.90862715	0.6778271	0.5868447	1.584299445	CALM1	90	85	TRUE	FALSE	0	TRUE	FALSE	FALSE
ENSG00000123700	10	12	8	11	2.4070911	2.792507	2.4765763	3.1351318	2.110816969	KCNJ2	9	62	TRUE	FALSE	1	FALSE	FALSE	FALSE
ENSG00000111245	51	68	66	175	2.0013998	2.1409638	1.9045517	1.7103333	1.758230795	MYL2	65	78	FALSE	TRUE	0	FALSE	FALSE	FALSE
ENSG00000152642	104	44	103	50	1.7236189	2.3026998	1.6809007	2.574755	2.587175612	GPD1L	47	32	FALSE	FALSE	1	FALSE	FALSE	TRUE
ENSG00000134571	14	16	31	70	2.3805177	2.6966538	2.1087933	2.3241467	2.497210755	MYBPC3	22	39	FALSE	TRUE	0	FALSE	TRUE	FALSE
ENSG00000129991	55	60	88	147	1.9868934	2.198626	1.7590353	1.8426884	1.95578055	TNNI3	64	68	FALSE	TRUE	0	FALSE	FALSE	TRUE
ENSG00000198216	92	87	93	66	1.7694829	2.041414	1.7263873	2.380133	2.339322876	CACNA1E	60	52	FALSE	FALSE	1	FALSE	FALSE	FALSE
ENSG00000105642	70	36	14	15	1.9115994	2.41809	2.366216	3.0422952	2.939139679	KCNN1	19	9	FALSE	FALSE	0	FALSE	FALSE	FALSE
ENSG00000082482	113	79	35	46	1.692226	2.0952103	2.0944724	2.601642	2.486599231	KCNK2	41	41	FALSE	FALSE	0	FALSE	FALSE	FALSE
ENSG00000130529	62	29	37	32	1.943324	2.457778	2.0707722	2.769725	2.65703284	TRPM4	30	28	FALSE	FALSE	0	FALSE	FALSE	TRUE
ENSG00000153956	27	27	43	29	2.1533053	2.4705257	1.9983178	2.7839189	2.766255945	CACNA2D1	25	19	FALSE	FALSE	1	FALSE	FALSE	TRUE
ENSG00000120457	65	34	32	16	1.9281695	2.432684	2.1084476	3.0195658	1.988166776	KCNJ5	23	67	TRUE	FALSE	0	FALSE	FALSE	FALSE
ENSG00000159197	4	1	3	1	2.5981529	3.2468035	2.653021	3.7337637	1.656135105	KCNE2	1	83	TRUE	FALSE	5	FALSE	FALSE	FALSE
ENSG00000151067	24	37	44	43	2.1702716	2.4110856	1.9937346	2.6144414	2.161670443	CACNA1C	31	60	TRUE	FALSE	1	FALSE	FALSE	FALSE
ENSG00000121361	41	18	17	14	2.0702555	2.6118073	2.301708	3.0750046	2.992901131	KCNJ8	15	8	FALSE	FALSE	0	FALSE	FALSE	TRUE
ENSG00000092054	40	56	78	194	2.0754032	2.233855	1.8538697	1.6755768	1.850913569	MYH7	63	75	FALSE	TRUE	0	FALSE	FALSE	TRUE
ENSG00000143318	54	74	102	218	1.9914683	2.1048245	1.6877514	1.5877228	1.74278856	CASQ1	75	80	FALSE	FALSE	0	FALSE	FALSE	FALSE
ENSG00000101306	77	81	106	207	1.8719732	2.0887668	1.6738166	1.6319928	1.721890922	MYLK2	78	81	FALSE	FALSE	1	FALSE	FALSE	TRUE
ENSG00000006071	202	120	95	82	1.4082181	1.8351672	1.7092205	2.2038803	2.169710318	ABCC8	80	59	FALSE	FALSE	0	FALSE	FALSE	FALSE
ENSG00000168356	108	103	74	60	1.7081064	1.9436089	1.8717692	2.4439046	2.435938177	SCN11A	56	45	FALSE	FALSE	1	FALSE	FALSE	FALSE
ENSG00000196296	45	71	87	193	2.040239	2.12	1.7667836	1.6777331	1.821919336	ATP2A1	73	77	FALSE	FALSE	0	FALSE	FALSE	TRUE
ENSG00000165995	26	26	63	35	2.154157	2.4728115	1.9311317	2.7443974	2.856652769	CACNB2	28	13	FALSE	FALSE	1	FALSE	FALSE	TRUE
